# A systematic bi-genomic split-GFP assay illuminates the mitochondrial matrix proteome and protein targeting routes

**DOI:** 10.1101/2024.04.17.589881

**Authors:** Yury S. Bykov, Solène Zuttion, Dunya Edilbi, Marina Polozova, Johanna Arnold, Sergey Malitsky, Maxim Itkin, Bruno Senger, Ofir Klein, Yeynit Asraf, Hadar Meyer, Hubert D. Becker, Róża Kucharczyk, Maya Schuldiner

**Author notes:** Quantitative Cell Biology, Rheinland-Pfälzische Technische Universität (RPTU), 67663 Kaiserslautern, Germany.

## Abstract

The majority of mitochondrial proteins are encoded in the nuclear genome and often lack clear targeting signals. Therefore, what constitutes the entire mitochondrial proteome is still unclear. We here build on our previously developed bi-genomic (BiG) split-GFP assay (Bader et al. 2020) to solidify the list of matrix and inner membrane mitochondrial proteins. The assay relies on one fragment (GFP_1-10_) encoded in the mitochondrial DNA enabling specific visualization of only the proteins tagged with a smaller fragment, GFP_11_, and localized to the mitochondrial matrix or the inner membrane. We used the SWAp-Tag (SWAT) strategy to tag every protein with GFP_11_ and mated them with the BiG GFP strain. Imaging the collection in six different conditions allowed us to visualize almost 400 mitochondrial proteins, 50 of which were never visualized in mitochondria before, and many are poorly studied dually localized proteins. We use structure-function analysis to characterize the dually localized protein Gpp1, revealing an upstream start codon that generates a mitochondrial targeting signal and explore its unique function. We also show how this data can be applied to study mitochondrial inner membrane protein topology and sorting. This work brings us closer to finalizing the mitochondrial proteome and the freely distributed library of GFP_11_-tagged strains will be a useful resource to study protein localization, biogenesis and interactions.
