## Supplemental Tables S1 to S6 for "A systematic bi-genomic split-GFP assay illuminates the mitochondrial matrix proteome and protein targeting routes": Table_S3_Inner membrane_protein_topology.xlsx

### Sheet: Legend
Table S2. Comparison of known inner membrane protein topology with the observations made using BiG Mito-Split GFP collection
ORF	Systematic gene name
Name	Common gene name
TMDs	Number of transmembrane domains
Expected C'	Location of the C-teminus based on previous data and predictions
Evidence	Type of evidence used to deduce protein topology
Agreement with this study	If the GFP signal observed in this study agrees with the previous data on steady-state protein topology
Reference	Refences used to deduce protein topology
Morgenstern et al	Topology deduced from the proteomic data in (Morgenstern et al 2017), see Fig. S3 for the plots
Stiller et al	Protein level change in ∆oxa1 strain, higher than 1.6 indicated a possible dependence on the conservative mechanism, from (Stiller et al 2016)
Mark et al	If the protein C-terminus was detected to localize in the matrix by the split-beta-galactosidase assay (Mark et al 2023)

### Sheet: Table S2
ORF	Name	TMDs	Expected C'	Evidence	Agreement with this study	Reference	Morgenstern et al	Stiller et al	Mark et al
YMR301C	ATM1	6	Matrix	Homology model	Agrees	(Schaedler et al, 2015)	Matrix	1.6005	0
YDR375C	BCS1	1	Matrix	Structure	Agrees	(Xia, 2021; Kater et al, 2020)	Matrix	1.291	0
YER141W	COX15	8	Matrix	Modeling	Agrees	(Swenson et al, 2016; Niwa et al, 2018)	Matrix, inconclusive	1.8442	DETECTED
YGR062C	COX18	5	Matrix	Biochemistry	Agrees	(Saracco & Fox, 2002)	Inconclusive	No data	0
YDR119W-A	COX26	1	IMS	Structure	Doesn't agree	(Berndtsson et al, 2020)	IMS	No data	0
YOR065W	CYT1	2	Matrix	Structure	Agrees	(Tatsuta et al, 2005)	No data	1.7227	DETECTED
YPL270W	MDL2	6	Matrix	Modeling	Agrees	(Schaedler et al, 2015)	Matrix	1.7521	0
YMR177W	MMT1	6	Matrix	Modeling	Agrees	(Lu & Fu, 2007)	Inconclusive	No data	0
YPL224C	MMT2	6	Matrix	Modeling	Agrees	(Lu & Fu, 2007)	No data	1.7246	0
YGL080W	MPC1	3	Matrix	Biochemistry	Agrees	(Bender et al, 2015)	IMS	No data	0
YHR162W	MPC2	3	Matrix	Biochemistry	Agrees	(Bender et al, 2015)	No data	No data	0
YNR040W	MRX15	2	Matrix	Biochemistry	Agrees	(Möller-Hergt et al, 2018)	No data	1.2301	0
YDL027C	MRX9	2	Matrix	Biochemistry	Agrees	(Chagas et al, 2022)	Matrix	No data	0
YGR147C	NAT2	2	Matrix	Proteomics	Agrees	(Morgenstern et al, 2017)	Matrix	1.5604	0
YER154W	OXA1	5	Matrix	Modeling	Agrees	(Itoh et al, 2021)	Matrix, inconclusive	---	0
YKR065C	PAM17	2	Matrix	Biochemistry	Agrees	(van der Laan et al, 2005)	Matrix	2.6953	0
YGR132C	PHB1	1	IMS	Biochemistry	Doesn't agree	(Tatsuta et al, 2005)	No data	1.3522	0
YOR266W	PNT1	1	Matrix	Biochemistry	Agrees	(He & Fox, 1999)	Matrix	0.85192	0
YHR001W-A	QCR10	1	IMS	Structure	Doesn't agree	(Berndtsson et al, 2020)	Matrix, more confident	No data	0
YJL166W	QCR8	1	IMS	Structure	Doesn't agree	(Berndtsson et al, 2020)	Inconclusive	No data	0
YGR183C	QCR9	1	IMS	Structure	Doesn't agree	(Berndtsson et al, 2020)	Matrix, inconclusive	No data	0
YEL024W	RIP1	1	IMS	Structure	Doesn't agree	(Berndtsson et al, 2020)	No data	1.29	0
YDR178W	SDH4	3	IMS	Modeling	Doesn't agree	(Sun et al, 2005)	IMS	2.6846	0
YMR089C	YTA12	2	Matrix	Structure	Agrees	(Lee et al, 2011)	No data	1.3403	0
References
Bender T, Pena G & Martinou J-C (2015) Regulation of mitochondrial pyruvate uptake by alternative pyruvate carrier complexes. The EMBO Journal 34: 911–924
Berndtsson J, Kohler A, Rathore S, Marin-Buera L, Dawitz H, Diessl J, Kohler V, Barrientos A, Büttner S, Fontanesi F, et al (2020) Respiratory supercomplexes enhance electron transport by decreasing cytochrome c diffusion distance. EMBO reports 21: e51015
Chagas JAC, Kfouri Martins Soares MA, Ribeiro Franco LV & Barros MH (2022) Overexpression of MRX9 impairs processing of RNAs encoding mitochondrial oxidative phosphorylation factors COB and COX1 in yeast. Journal of Biological Chemistry 298: 102214
He S & Fox TD (1999) Mutations Affecting a Yeast Mitochondrial Inner Membrane Protein, Pnt1p, Block Export of a Mitochondrially Synthesized Fusion Protein from the Matrix. Molecular and Cellular Biology 19: 6598–6607
Itoh Y, Andréll J, Choi A, Richter U, Maiti P, Best RB, Barrientos A, Battersby BJ & Amunts A (2021) Mechanism of membrane-tethered mitochondrial protein synthesis. Science 371: 846–849
Kater L, Wagener N, Berninghausen O, Becker T, Neupert W & Beckmann R (2020) Structure of the Bcs1 AAA-ATPase suggests an airlock-like translocation mechanism for folded proteins. Nat Struct Mol Biol 27: 142–149
van der Laan M, Chacinska A, Lind M, Perschil I, Sickmann A, Meyer HE, Guiard B, Meisinger C, Pfanner N & Rehling P (2005) Pam17 Is Required for Architecture and Translocation Activity of the Mitochondrial Protein Import Motor. Molecular and Cellular Biology 25: 7449–7458
Lee S, Augustin S, Tatsuta T, Gerdes F, Langer T & Tsai FTF (2011) Electron Cryomicroscopy Structure of a Membrane-anchored Mitochondrial AAA Protease. J Biol Chem 286: 4404–4411
Lu M & Fu D (2007) Structure of the Zinc Transporter YiiP. Science 317: 1746–1748
Mark M, Klein O, Zhang Y, Das K, Elbaz A, Hazan RN, Lichtenstein M, Lehming N, Schuldiner M & Pines O (2023) Systematic Approaches to Study Eclipsed Targeting of Proteins Uncover a New Family of Mitochondrial Proteins. Cells 12: 1550
Möller-Hergt BV, Carlström A, Stephan K, Imhof A & Ott M (2018) The ribosome receptors Mrx15 and Mba1 jointly organize cotranslational insertion and protein biogenesis in mitochondria. MBoC 29: 2386–2396
Morgenstern M, Stiller SB, Lübbert P, Peikert CD, Dannenmaier S, Drepper F, Weill U, Höß P, Feuerstein R, Gebert M, et al (2017) Definition of a High-Confidence Mitochondrial Proteome at Quantitative Scale. Cell Reports 19: 2836–2852
Niwa S, Takeda K, Kosugi M, Tsutsumi E, Mogi T & Miki K (2018) Crystal structure of heme A synthase from Bacillus subtilis. Proceedings of the National Academy of Sciences 115: 11953–11957
Nowikovsky K, Froschauer EM, Zsurka G, Samaj J, Reipert S, Kolisek M, Wiesenberger G & Schweyen RJ (2004) The LETM1/YOL027 Gene Family Encodes a Factor of the Mitochondrial K+ Homeostasis with a Potential Role in the Wolf-Hirschhorn Syndrome*. Journal of Biological Chemistry 279: 30307–30315
Saracco SA & Fox TD (2002) Cox18p Is Required for Export of the Mitochondrially Encoded Saccharomyces cerevisiae Cox2p C-Tail and Interacts with Pnt1p and Mss2p in the Inner Membrane. MBoC 13: 1122–1131
Schaedler TA, Faust B, Shintre CA, Carpenter EP, Srinivasan V, van Veen HW & Balk J (2015) Structures and functions of mitochondrial ABC transporters. Biochemical Society Transactions 43: 943–951
Stiller SB, Höpker J, Oeljeklaus S, Schütze C, Schrempp SG, Vent-Schmidt J, Horvath SE, Frazier AE, Gebert N, van der Laan M, et al (2016) Mitochondrial OXA Translocase Plays a Major Role in Biogenesis of Inner-Membrane Proteins. Cell Metabolism 23: 901–908
Sun F, Huo X, Zhai Y, Wang A, Xu J, Su D, Bartlam M & Rao Z (2005) Crystal Structure of Mitochondrial Respiratory Membrane Protein Complex II. Cell 121: 1043–1057
Swenson S, Cannon A, Harris NJ, Taylor NG, Fox JL & Khalimonchuk O (2016) Analysis of Oligomerization Properties of Heme a Synthase Provides Insights into Its Function in Eukaryotes*. Journal of Biological Chemistry 291: 10411–10425
Tatsuta T, Model K & Langer T (2005) Formation of Membrane-bound Ring Complexes by Prohibitins in Mitochondria. Mol Biol Cell 16: 248–259
Xia D (2021) Structural snapshots of the cellular folded protein translocation machinery Bcs1. FEBS J 288: 2870–2883
