## Supplemental Tables S1 to S6 for "A systematic bi-genomic split-GFP assay illuminates the mitochondrial matrix proteome and protein targeting routes": Table_S4_Strains.xlsx

### Sheet: Sheet1
Table S3: List of yeast strains used in this study
Strain number	Name	Genotype	Comments	Mating type
YMS2085	SWAT donor	his3∆1 leu2∆0 met15∆0 ura3∆0 can1∆::GAL1pr-SceI::STE2pr-SpHIS5 lyp1∆::STE3pr-LEU2	(Yofe et al 2016)	@
YMS6308	MTS-mCherry library donor	his3∆1 leu2∆0 met15∆0 ura3∆0 can1∆::GAL1pr-SceI::STE2pr-SpHIS5 lyp1∆::STE3pr-LEU2 ho::TEF-mCherry-MET ura3::NAT	Based on YMS2085	@
RKY176	BIG-SPLIT-Matrix-GFPß1-10	ade2-1 his3-11,15 trp1-1 leu2-3,112 ura3-1 CAN1 arg8::HIS3 mtDNA[ρ+ atp6::GFP1-10 5`UTRCOX2 ATP6 3`UTRCOX2]	(Bader et al 2020)	a
BY4741	BY4741	his3Δ1 leu2Δ0 lys2Δ0 ura3Δ0	(Brachmann et al 1998)	a
RKY250(YMS5839)	BIG-SPLIT-Matrix-GFPß1-10 BY4741	his3Δ1 leu2Δ0 lys2Δ0 ura3Δ0	This study	a
YMS6889	GPP1-3xGFP11 mtGFP1-10	RKY250, GPP1-3xGFP11-ADHter-KanMX	Based on RKY250	a
YMS6890	GPP2-3xGFP11 mtGFP1-10	RKY250, GPP2-3xGFP11-ADHter-KanMX	Based on RKY250	a
YYB100	TEFpr-GPP1-3xGFP11 mtGFP1-10	RKY250, NAT-TEFpr-GPP1-3xGFP11-ADHter-KanMX	Based on YMS6889	a
YYB101	TEFpr-3xHA-GPP1-3xGFP11 mtGFP1-10	RKY250, NAT-TEFpr-3xHA-GPP1-3xGFP11-ADHter-KanMX	Based on YMS6889	a
YYB102	TEFpr-MTS-3xHA-GPP1-3xGFP11 mtGFP1-10	RKY250, NAT-TEFpr-MTS-3xHA-GPP1-3xGFP11-ADHter-KanMX	Based on YMS6889	a
YYB103	TEFpr-GPP2-3xGFP11 mtGFP1-10	RKY250, NAT-TEFpr-GPP2-3xGFP11-ADHter-KanMX	Based on YMS6890	a
YYB104	TEFpr-MTS-3xHA-GPP2-3xGFP11 mtGFP1-10	RKY250, NAT-TEFpr-MTS-3xHA-GPP2-3xGFP11-ADHter-KanMX	Based on YMS6890	a
YYB105	TEFpr-3xHA-GPP2-3xGFP11 mtGFP1-10	RKY250, NAT-TEFpr-3xHA-GPP2-3xGFP11-ADHter-KanMX	Based on YMS6890	a
YMS7427	TEFpr(-39)-GPP1-3xGFP11 mtGFP1-10	RKY250, NAT-TEFpr(-39)-GPP1-3xGFP11-ADHter-KanMX	Based on YMS6889	a
YMS7428	TEFpr(-21)-GPP1-3xGFP11 mtGFP1-10	RKY250, NAT-TEFpr(-21)-GPP1-3xGFP11-ADHter-KanMX	Based on YMS6889	a
References
Bader G, Enkler L, Araiso Y, Hemmerle M, Binko K, Baranowska E, De Craene J-O, Ruer-Laventie J, Pieters J, Tribouillard-Tanvier D, et al (2020) Assigning mitochondrial localization of dual localized proteins using a yeast Bi-Genomic Mitochondrial-Split-GFP. eLife 9: e56649
Brachmann CB, Davies A, Cost GJ, Caputo E, Li J, Hieter P & Boeke JD (1998) Designer deletion strains derived from Saccharomyces cerevisiae S288C: A useful set of strains and plasmids for PCR-mediated gene disruption and other applications. Yeast 14: 115–132
Yofe I, Weill U, Meurer M, Silvia Chuartzman, Zalckvar E, Goldman O, Ben-Dor S, Schütze C, Wiedemann N, Knop M, et al (2016) One library to make them all: streamlining the creation of yeast libraries via a SWAp-Tag strategy. Nature Methods 13: 371–378
