## Supplemental Tables S1 to S6 for "A systematic bi-genomic split-GFP assay illuminates the mitochondrial matrix proteome and protein targeting routes": Table_S5_Plasmids.xlsx

### Sheet: Sheet1
Table S4. Plasmids used in this study
Plasmid number	Plasmid Name	Description	Plasmid use	Source
pMS1318	TEFpr-MTS-mCherry-MET	For PCR-based insertion into genomic locus and expression from there	Plasmid used to insert MTS-mCherry into the HO locus	This work
pMS1214	pFA6 NAT	For PCR-based mutagenesis	Plasmid used to insert NAT cassette into the URA3 locus	(Longtine et al, 1998)
pMS808	C-SWAT type I	Empty vector to create C-SWAT donor plasmid to swap acceptor cassette with a donor tag restoring a native gene terminator without selection marker	Used as a backbone for pMS1263	(Meurer et al, 2018)
pMS810	ADHter-Kan C-SWAT type III	Empty vector to create C-SWAT donor plasmid to swap acceptor cassette with a donor tag, followed by ADHter and KanMX, can be used for PCR-based mutagenesis using pYM linkers	Used as a backbone for pMS1264	(Meurer et al, 2018)
pMS1243	GPDpr-PGK1-3xGFP11	Expression of PGK1 tagged with 3xGFP11	Used to amplify 3xGFP11 to create pMS1263 and pMS1264	(Bader et al, 2020)
pMS1263	3xGFP11 C-SWAT donor type I	Based on pMS808, 3xGFP11 C-SWAT donor plasmid to swap acceptor cassette with a donor tag restoring a native gene terminator without selection marker	Used to make the haploid C'-3xGFP11 library	This work
pMS1264	3xGFP11 C-SWAT donor type III	3xGFP11 C-SWAT donor plasmid to swap acceptor cassette with a donor tag, followed by ADHter and KanMX, can be used for PCR-based mutagenesis using pYM linkers	Used for genomic C-terminal tagging of GPP1 and GPP2 with 3xGFP11	This work
pMS273	pYM-N19 NAT-TEF2pr	For PCR-based mutagenesis, promotor swap	Used to create GPP1/2-3xGFP11 with TEFpr instead of the native promoter	(Janke et al, 2004)
pMS274	pYM-N20 NAT-TEF2pr-3xHA	For PCR-based mutagenesis, promotor swap, N-terminal tagging	Used to create GPP1/2-3xGFP11 with TEFpr and HA tag	(Janke et al, 2004)
pMS1220	N-SWAT donor NAT-MTS(Su9)-3HA	For SWAT method; the plasmid that can be used to substitute N-SWAT acceptor module with NAT-TEFpr-MTS(Su9)-3xHA or to amplify a PCR fragment for promotor swapping and N-terminal tagging in the genome using pYM linkers	Used to create GPP1-3xGFP11 and GPP2-3xGFP11 that are targeted to mitochondria	This work
pHB1505	GPDpr-ARC1-3xGFPb11	Expression of ARC1 tagged with 3xGFP11	Used to transform RKY176 strain and study the mitochondrial import of ARC1	This work
pHB2904	GPDpr-CHA1-3xGFPb11	Expression of CHA1 tagged with 3xGFP11	Used to transform RKY176 strain and study the mitochondrial import of CHA1	This work
References
Bader G, Enkler L, Araiso Y, Hemmerle M, Binko K, Baranowska E, De Craene J-O, Ruer-Laventie J, Pieters J, Tribouillard-Tanvier D, et al (2020) Assigning mitochondrial localization of dual localized proteins using a yeast Bi-Genomic Mitochondrial-Split-GFP. eLife 9: e56649
Janke C, Magiera MM, Rathfelder N, Taxis C, Reber S, Maekawa H, Moreno‐Borchart A, Doenges G, Schwob E, Schiebel E, et al (2004) A versatile toolbox for PCR-based tagging of yeast genes: new fluorescent proteins, more markers and promoter substitution cassettes. Yeast 21: 947–962
Longtine MS, Iii AM, Demarini DJ, Shah NG, Wach A, Brachat A, Philippsen P & Pringle JR (1998) Additional modules for versatile and economical PCR-based gene deletion and modification in Saccharomyces cerevisiae. Yeast 14: 953–961
Meurer M, Duan Y, Sass E, Kats I, Herbst K, Buchmuller BC, Dederer V, Huber F, Kirrmaier D, Štefl M, et al (2018) Genome-wide C-SWAT library for high-throughput yeast genome tagging. Nature Methods 15: 598–600
