## Supplemental Tables S1 to S6 for "A systematic bi-genomic split-GFP assay illuminates the mitochondrial matrix proteome and protein targeting routes": Table_S6_Primers.xlsx

### Sheet: Sheet1
Table S5. Primers used for PCR-based tagging
Number	Name	Sequence*	Description
3470	HO locus pFA R	AAATTTTACTTTTATTACATACAACTTTTTAAACTAATATgaattcgagctcgtttaaac	Insertion into the HO locus
5402	HO N tag pYM F	CCTCATAAGCAGCAATCAATTCTATCTATACTTTAAAATGCGTACGCTGCAGGTCGAC	Insertion into the HO locus
2139	Tef2-cherry URA locus Forward	AGTTTTGACCATCAAAGAAGGTTAATGTGGCTGTGGTTTCGGTCGACGGATCCCCGGGTT	Inserstion into the URA3 locus
2140	Tef2-cherry URA locus Reverse	AGCTTTTTCTTTCCAATTTTTTTTTTTTCGTCATTATAGAACTATAGGGAGACCGGCAGA	Inserstion into the URA3 locus
8807	GPP1 Ctg pYM F	TGATGACTACTTATACGCTAAGGATGACTTGTTGAAATGGcgtacgctgcaggtcgac	C-terminal tagging
8808	GPP1 Ctg pYM R	TTTAGCGTAGTAGTTTTATCAAAAAAATAAAAGAAAATTAatcgatgaattcgagctcg	C-terminal tagging
8803	GPP2 Ctg pYM F	TGACGACTACTTATATGCTAAGGACGATCTGTTGAAATGGcgtacgctgcaggtcgac	C-terminal tagging
8804	GPP2 Ctg pYM R	TGAGAATTATTACTCAAATATGTTCGATTTTAGAGGATTAatcgatgaattcgagctcg	C-terminal tagging
8809	GPP1 Ntg pYM F	TATCAGAACAACAAAAGCAAATATACAAACCATCGCAATGcgtacgctgcaggtcgac	Promoter swap and N-terminal tagging
8810	GPP1 Ntg pYM R	CGGCGTTGATTTTCAAAGATAAAGGTTTTGTGGTCAAAGGcatcgatgaattctctgtcg	Promoter swap and N-terminal tagging
8805	GPP2 Ntg pYM F	AGTGGAAAAACATAAAACAATAAAAACAATATTCGGAATGcgtacgctgcaggtcgac	Promoter swap and N-terminal tagging
8806	GPP2 Ntg pYM R	CGGCGTTAACTTTCAAAGATAGAGGTTTAGTAGTCAATCCcatcgatgaattctctgtcg	Promoter swap and N-terminal tagging
8857	pYM Ntg -39 F	ATTGTCGTCTTGTTCATTTTCGTTCAATTGATAATGTATAcgtacgctgcaggtcgac	Introduction of TEFpr upstream of cannonical start codon preserving the non-cannonical start context
8858	pYM Ntg -39 R noATG	AAAAAATGGCAATCAAGAGATACTTACGAAAGATTTATATcgatgaattctctgtcgtcc	Introduction of TEFpr upstream of cannonical start codon preserving the non-cannonical start context
8859	pYM Ntg -21 F	GTATCTCTTGATTGCCATTTTTTTCTTTCCAAGTTTCCTTcgtacgctgcaggtcgac	Introduction of TEFpr upstream of cannonical start codon preserving the non-cannonical start context
8860	pYM Ntg -21 R noATG	TTCTGATATATTTTAAAACATTGAAACGTTTCATAACAAGcgatgaattctctgtcgtcc	Introduction of TEFpr upstream of cannonical start codon preserving the non-cannonical start context
*Capital letters denote sequences complementrary to the genomic DNA and small letters denote sequences complementary to the amplified cassette

### Sheet: Sheet2
	Sequence
HO locus pFA R	AAATTTTACTTTTATTACATACAACTTTTTAAACTAATATgaattcgagctcgtttaaac
HO N tag pYM F	CCTCATAAGCAGCAATCAATTCTATCTATACTTTAAAATGCGTACGCTGCAGGTCGAC
Tef2-cherry URA locus Forward	AGTTTTGACCATCAAAGAAGGTTAATGTGGCTGTGGTTTCGGTCGACGGATCCCCGGGTT
Tef2-cherry URA locus Reverse	AGCTTTTTCTTTCCAATTTTTTTTTTTTCGTCATTATAGAACTATAGGGAGACCGGCAGA
GPP1 Ctg pYM F	TGATGACTACTTATACGCTAAGGATGACTTGTTGAAATGGcgtacgctgcaggtcgac
GPP1 Ctg pYM R	TTTAGCGTAGTAGTTTTATCAAAAAAATAAAAGAAAATTAatcgatgaattcgagctcg
GPP2 Ctg pYM F	TGACGACTACTTATATGCTAAGGACGATCTGTTGAAATGGcgtacgctgcaggtcgac
GPP2 Ctg pYM R	TGAGAATTATTACTCAAATATGTTCGATTTTAGAGGATTAatcgatgaattcgagctcg
GPP1 Ntg pYM F	TATCAGAACAACAAAAGCAAATATACAAACCATCGCAATGcgtacgctgcaggtcgac
GPP1 Ntg pYM R	CGGCGTTGATTTTCAAAGATAAAGGTTTTGTGGTCAAAGGcatcgatgaattctctgtcg
GPP2 Ntg pYM F	AGTGGAAAAACATAAAACAATAAAAACAATATTCGGAATGcgtacgctgcaggtcgac
GPP2 Ntg pYM R	CGGCGTTAACTTTCAAAGATAGAGGTTTAGTAGTCAATCCcatcgatgaattctctgtcg
pYM Ntg -39 F	ATTGTCGTCTTGTTCATTTTCGTTCAATTGATAATGTATAcgtacgctgcaggtcgac
pYM Ntg -39 R noATG	AAAAAATGGCAATCAAGAGATACTTACGAAAGATTTATATcgatgaattctctgtcgtcc
pYM Ntg -21 F	GTATCTCTTGATTGCCATTTTTTTCTTTCCAAGTTTCCTTcgtacgctgcaggtcgac
pYM Ntg -21 R noATG	TTCTGATATATTTTAAAACATTGAAACGTTTCATAACAAGcgatgaattctctgtcgtcc
